# Verification of emerging genomic mutations in *Mycobacterium tuberculosis* allows transmission chains to be distinguished in an epidemiological typing cluster extending over thirty years

**DOI:** 10.1101/2025.02.07.637016

**Authors:** Rina de Zwaan, Gerard de Vries, Ella Ubbelohde, Arnout Mulder, Miranda Kamst, Karin Rebel, Saskia Kautz, Kristin Kremer, Richard M Anthony, Dick van Soolingen

## Abstract

Whole genome sequencing (WGS) is able to identify epidemiological links between *Mycobacterium tuberculosis* isolates. Recent clustering can be ruled out using a pre-defined single nucleotide polymorphism (SNP) threshold. If WGS clusters grow significantly over time limited genetic variability hampers epidemiological investigations.

Newly emerging (informative) SNPs in isolates of an extended cluster growing for more than 30 years to >150 cases in the Netherlands were analysed. WGS data was analyzed from 61 sequencing files from 54 patients. Genomic positions that varied within the cluster isolates were carefully screened for minority populations in other isolates from the cluster. A transmission scheme was generated on the basis of WGS data alone then compared to the epidemiological information available.

Fifty-two informative SNPs were identified, eight of which were also detected as mixed variants. One emerging SNP in *dnaA* (1199G>A R400H) has been observed in other transmitted strains and may be under selection. There was high concordance between the transmission chains suggested on basis of the newly emerging SNPs and scenario’s identified using classical epidemiological cluster investigations.

Analysis of filtered SNPs accumulating in the genome of *M. tuberculosis* in large clusters contains information on transmission dynamics and can be used to support epidemiological investigations.
