## Supplementary Tables for "Verification of emerging genomic mutations in *Mycobacterium tuberculosis* allows transmission chains to be distinguished in an epidemiological typing cluster extending over thirty years"

### Sheet: Table_S1
Sequence Data NCBI						Epi Data
Bioproject	file format	sample_accession	run_accession	N indivuals	case number NTR (epi)	Source case	secondary case	SNP	number of SNPs difference	year afname datum	afname datum	CITY	confident SNPs >80% (1-52)	confident mixed SNPs 5-95% (1-52)	non confident SNPs (53-67) - called by pipeline but excluded from the analysis
PRJNA882748	bam	SAMN33282539	SRR23453183	1	5					2003	2003-02-23	Rotterdam			57, 58, 59, 63, 64, 65, 66, 67
PRJNA882748	bam	SAMN41563619	SRR29201899	2	15	5	15		0	2003	2003-09-29	Rotterdam			61, 62, 63, 64, 65, 66, 67
PRJNA882748	bam	SAMN41563620	SRR29201898	3	18					2003	2003-11-03	Rotterdam			61, 62, 63, 64, 65, 67
PRJNA882748	bam	SAMN33282540	SRR23453182	1	23	5	recidief, 9 months		0	2003	2003-11-27	Rotterdam			64, 65, 66, 67
PRJNA882748	bam	SAMN41563621	SRR29201887	4	24	18	24	1	1	2004	2004-01-12	Rotterdam	1		61, 62, 63, 64, 65, 66, 67
PRJNA882748	bam	SAMN41563622	SRR29201885	5	40	18	40		0	2004	2004-07-25	Rotterdam			61, 62, 63, 64, 65, 66, 67
PRJNA882748	bam	SAMN33282541	SRR23453171	6	41	5	41		0	2004	2004-08-29	Rotterdam			64, 65, 66, 67
PRJNA882748	bam	SAMN41563623	SRR29201884	7	48					2005	2005-01-25	Rotterdam			61, 62, 63, 64, 65, 66, 67
PRJNA882748	bam	SAMN41563624	SRR29201883	8	68	48	68		0	2006	2006-03-17	other			61, 62, 63, 64, 65, 66, 67
PRJNA882748	bam	SAMN41563625	SRR29201882	9	69					2006	2006-05-04	Rotterdam			61, 62, 64, 65, 66, 67
PRJNA882748	bam	SAMN41563626	SRR29201881	10	77	69	77	2	1	2006	2006-12-21	Rotterdam	2		61, 62, 63, 64, 65, 66, 67
PRJNA882748	bam	SAMN41563627	SRR29201880	11	85	77	85	-2	-1	2007	2007-06-28	Rotterdam			61, 62, 63, 64, 65, 66, 67
PRJNA882748	bam	SAMN41563628	SRR29201879	12	87	48	87	3	1	2007	2007-10-14	Rotterdam	3		61, 62, 63, 64, 65, 66, 67
PRJNA882748	bam	SAMN41563629	SRR29201897	13	88	48	88		0	2007	2007-10-18	Rotterdam			61, 62, 63, 64, 65, 67
PRJNA882748	bam	SAMN41563630	SRR29201896	14	91					2008	2008-07-22	Rotterdam	4-7		61, 62, 63, 64, 65, 66, 67
PRJNA882748	bam	SAMN41563631	SRR29201895	15	93	68	93		0	2008	2008-12-17	Rotterdam			61, 62, 63, 64, 65, 66, 67
PRJNA882748	bam	SAMN41563632	SRR29201894	16	94	96	94	8	1	2009	2009-02-10	other	4-7, 8		61, 62, 63, 64, 67
PRJNA882748	bam	SAMN33282543	SRR23453151	17	96	91	96	+mixed 9	0	2009	2009-03-09	Amsterdam	4-7	9; 72%	60, 64, 65, 66, 67
PRJNA882748	bam	SAMN33282544	SRR23453150	17	96	duplo				2009	2009-03-09	Amsterdam	4-7, 9	9; 84%	63, 64, 65, 66, 67
PRJNA882748	bam	SAMN41563633	SRR29201893	18	97	77	97	-2, +10	-1 /+ 1	2009	2009-06-12	Rotterdam	10		61, 62, 63, 64, 66, 67
PRJNA882748	bam	SAMN33282546	SRR23453148	19	98	96	98	-mixed 9	0	2009	2009-06-26	Amsterdam	4-7		63, 64, 65, 66, 67
PRJNA882748	bam	SAMN33282545	SRR23453149	19	98	duplo				2009	2009-06-26	Amsterdam	4-7		64, 65, 66, 67
PRJNA882748	bam	SAMN41563634	SRR29201892	20	102	91	102	9	1	2010	2010-01-11	Rotterdam	4-7, 9		61, 62, 64, 65, 66, 67
PRJNA882748	bam	SAMN41563635	SRR29201891	21	109					2011	2011-01-05	Amsterdam	4-7		61, 62, 63, 64, 65, 66, 67
PRJNA882748	bam	SAMN41563636	SRR29201890	22	110	96	110	-mixed 9	0	2011	2011-04-05	Rotterdam	4-7		61, 62, 64, 66, 67
PRJNA882748	bam	SAMN33282548	SRR23453146	23	113	109	113	11,12	2	2012	2012-03-15	Amsterdam	4-7, 11, 12		56, 63, 65, 66, 67
PRJNA882748	bam	SAMN33282549	SRR23453181	24	114	96	114	- mixed 9/+ mixed 14/15	0	2012	2012-09-17	Amsterdam	4-7, 13	14; 17%, 15;8%	63, 64, 65, 66, 67
PRJNA882748	bam	SAMN33282551	SRR23453179	25	127	96	127	16	1	2015	2015-02-20	other	4-7, 16		64, 65, 66, 67
PRJNA882748	bam	SAMN33282552	SRR23453178	26	128					2015	2015-02-28	other	4-7		57, 58, 59, 63, 64, 65, 66, 67
PRJNA882748	bam	SAMN33282553	SRR23453177	24	129	114	recidief, 30 months	-1 mixed 14 / + 2 mixed 17 & 18	0	2015	2015-03-12	other	4-7, 13	15; 68%, 17; 54%, 18; 58%	63, 64, 65, 66, 67
PRJNA882748	bam	SAMN33282554	SRR23453176	27	130					2015	2015-04-01	other	4-7		65, 66, 67
PRJNA882748	bam	SAMN33282555	SRR23453175	28	131	114	131	19 /+ 22 mixed	1	2015	2015-10-26	Amsterdam	4-7, 13, 19	19; 81%	60, 64, 65, 66, 67
PRJNA882748	bam	SAMN33282556	SRR23453174	29	132	129	132	20,21	2	2015	2015-11-24	Amsterdam	4-7, 13, 20 ,21		60, 63, 64, 65, 66, 67
PRJEB25592	bam	SAMEA104718514	ERR2446163	33	133	127	133		0	2015	2015-11-27	Amsterdam	4-7, 16		63, 65, 66, 67
PRJNA882748	bam	SAMN33282557	SRR23453173	30	134					2015	2015-11-27	other	4-7, 13, 14, 22		64, 65, 66, 67
PRJNA882748	bam	SAMN33282558	SRR23453172	31	135	129	135	17,18,23	3	2015	2015-12-11	Amsterdam	4-7, 13, 15, 17, 18, 23		65, 66, 67
PRJEB25592	bam	SAMEA104718458	ERR2446107	32	136					2015	2015-12-15	other	4-7, 24, 25		64, 65, 66, 67
PRJEB32037	bam	SAMEA5561454	ERR3275227	34	137	129	137	20	1	2015	2015-12-15	Amsterdam	4-7, 13, 20, 26		64, 65, 66, 67
PRJEB25592	bam	SAMEA104718446	ERR2446095	34	137	follow up 10 weeks				2016	2016-02-23	Amsterdam	4-7, 13, 20		53, 54, 55, 63, 64, 65, 66, 67
PRJEB25592	bam	SAMEA104718708	ERR2446357	35	138	129	138	20,21	2	2016	2016-03-03	Amsterdam	4-7, 13, 20, 21	21; 94%	65, 66, 67
PRJEB25592	bam	SAMEA104718779	ERR2446428	36	139	129	139	15	1	2016	2016-03-06	other	4-7, 13, 15		63, 65, 66, 67
PRJEB25592	bam	SAMEA104718680	ERR2446329	37	140					2016	2016-07-28	Amsterdam	4-7, 27, 28		63, 64, 65, 66, 67
PRJNA882748	bam	SAMN30950050	SRR21690610	38	141	96	141	29	1	2017	2017-07-25	other	4-7,13, 29		57, 58, 59, 65, 66, 67
PRJNA882748	bam	SAMN30948766	SRR21689585	39	142	129	142	20,21	2	2017	2017-09-26	Amsterdam	4-7, 13, 20, 21		60, 63, 65, 66, 67
PRJNA882748	bam	SAMN33282559	SRR23453170	40	143	follow up 2 weeks				2018	2018-03-01	Rotterdam	4-7		64, 65, 66, 67
PRJNA882748	bam	SAMN30949793	SRR21690845	40	143					2018	2018-02-15	Rotterdam	4-7		60, 64, 65, 66, 67
PRJNA882748	bam	SAMN30949575	SRR21689448	41	144					2018	2018-06-15	other	30, 31	31; 81%	64, 65, 66, 67
PRJNA882748	bam	SAMN30949437	SRR21689702	42	145					2018	2018-08-21	other	4-7, 13, 32, 33, 34		64, 65, 66,
PRJNA882748	bam	SAMN30949299	SRR21690047	43	146	132	146		0	2018	2018-11-30	Amsterdam	4-7, 13, 20, 21		60, 64, 65, 66, 67
PRJNA882748	bam	SAMN30949235	SRR21689830	44	147					2019	2019-02-05	other	30, 35, 36, 37, 38		60, 64, 65, 66, 67
PRJNA882748	bam	SAMN30949185	SRR21689853	45	148					2019	2019-03-13	other	4-7, 9, 39		60, 63, 64, 65, 66, 67
PRJNA882748	bam	SAMN30948853	SRR21690413	46	149					2019	2019-11-15	other	4-7, 40, 41		64, 65, 66, 67
PRJNA882748	bam	SAMN33282560	SRR23453169	47	150	149	150		0	2019	2019-12-04	Amsterdam	4-7, 40, 41		64, 65, 66, 67
PRJNA882748	bam	SAMN33282561	SRR23453168	48	151	149	151		0	2019	2019-12-18	Amsterdam	4-7, 40, 41		60, 64, 65, 66, 67
PRJNA882748	bam	SAMN33282562	SRR23453167	49	152	149	152	42,43	2	2020	2020-02-06	Amsterdam	4-7, 40, 41, 42, 43		60, 64, 65, 66, 67
PRJNA882748	bam	SAMN33282563	SRR23453166	50	153	109	153	44, 45, 46	3	2020	2020-05-25	Amsterdam	4-7, 44, 45, 46		63, 64, 65, 66, 67
PRJNA882748	bam	SAMN33282564	SRR23453165	51	154					2020	2020-09-10	other	4-7, 13, 15		60, 64, 65, 66, 67
PRJNA882748	bam	SAMN33282565	SRR23453164	51	154	duplo				2020	2020-09-10	other	4-7, 13, 15		63, 64, 65, 66, 67
PRJNA882748	bam	SAMN33282566	SRR23453163	52	155					2020	2020-11-20	other	4-7, 47, 48		63, 64, 65, 66, 67
PRJNA882748	bam	SAMN33282567	SRR23453162	53	156					2021	2021-10-26	other	4-7, 13, 20		64, 65, 66, 67
PRJNA882748	bam	SAMN33282568	SRR23453161	54	157					2022	2022-08-22	Rotterdam	49, 50, 51, 52		61, 62, 63, 64, 65, 66, 67

### Sheet: table_S2
	15 high confidence first line resistance mutations
	AB	Gene_codon	Genome pos
1	RIF	rpoB_435	761109
2	RIF	rpoB_435	761110
3	RIF	rpoB_435	761111
4	RIF	rpoB_445	761139
5	RIF	rpoB_445	761140
6	RIF	rpoB_445	761141
7	RIF	rpoB_450	761154
8	RIF	rpoB_450	761155
9	RIF	rpoB_450	761156
10	INH	fabG1_16	1673424
11	INH	fabG1_15	1673425
12	INH	fabG1_8	1673432
13	INH	katG_315	2155167
14	INH	katG_315	2155168
15	INH	katG_315	2155169
